# Simplification of ribosomes in bacteria with tiny genomes

**DOI:** 10.1101/755876

**Authors:** Daria D. Nikolaeva, Mikhail S. Gelfand, Sofya K. Garushyants

## Abstract

The ribosome is an essential cellular machine performing protein biosynthesis. Its structure and composition are highly conserved in all species. However, some bacteria have been reported to have an incomplete set of ribosomal proteins. We have analyzed ribosomal protein composition in 214 small bacterial genomes (< 1 Mb) and found that although the ribosome composition is fairly stable, some ribosomal proteins may be absent, especially in bacteria with dramatically reduced genomes. The protein composition of the large subunit is less conserved than that of the small subunit. We have identified the set of frequently lost ribosomal proteins and demonstrated that they tend to be situated on the ribosome surface and have fewer contacts to other ribosome components. Moreover, some proteins are lost in an evolutionary correlated manner. The reduction of rRNA is also common in bacteria with tiny genomes with deletions mostly occurring in free loops. Finally, the loss of the anti-Shine-Dalgarno sequence is associated with the genome reduction, the number of lost ribosomal proteins, and with the loss of bL9 and TF.
