## Supplementary Table S1 for "Simplification of ribosomes in bacteria with tiny genomes"

### Sheet: Лист1
Strain (IMG database)	Strain (NCBI database)	NCBI Taxonomy ID	GenBank ID
Blochmannia endosymbiont of Camponotus Colobopsis obliquus 757	Blochmannia endosymbiont of Camponotus (Colobopsis) obliquus str. 757	1505597	CP010049.1
Blochmannia endosymbiont of Polyrhachis Hedomyrma turneri 675	Blochmannia endosymbiont of Polyrhachis (Hedomyrma) turneri str. 675	1505596	CP010048.1
Borrelia anserina Es	Borrelia anserina str. Es	1365188	CP013704.1
Borrelia hermsii CC1	Borrelia hermsii str. CC1	1329908	CP011060.1
Borrelia hermsii HS1	Borrelia hermsii str. HS1 isolate Browne Mountain	1867252	CP014349.1
Borrelia miyamotoi CT14D4	Borrelia miyamotoi str. CT14D4	47466	CP010308.1
Borrelia miyamotoi LB-2001	Borrelia miyamotoi str. LB-2001	1302858	CP006647.2
Borrelia parkeri HR1	Borrelia parkeri str. HR1	1435045	CP007022.1
Borrelia turicatae 9.10E+136	Borrelia turicatae str. 91E135	314724	CP000049.1
Borreliella afzelii HLJ01	Borrelia afzelii str. HLJ01	1239934	CP003882.1
Borreliella afzelii K78	Borrelia afzelii str. K78	411555	CP009058.1
Borreliella afzelii PKo	Borrelia afzelii str. PKo	390236	CP002933.1
Borreliella afzelii Tom3107	Borrelia afzelii str. Tom3107	1398490	CP009212.1
Borreliella burgdorferi B31	Borrelia burgdorferi str. B31	224326	AE000783.1
Borreliella burgdorferi CA382	Borrelia burgdorferi str. CA382	1328311	CP005925.1
Borreliella burgdorferi JD1	Borrelia burgdorferi str. JD1	521008	CP002312.1
Borreliella burgdorferi N40	Borrelia burgdorferi str. N40	521007	CP002228.1
Borreliella burgdorferi ZS7	Borrelia burgdorferi str. ZS7	445985	CP001205.1
Borreliella garinii BgVir	Borrelia garinii str. BgVir	1081646	CP003151.1
Borreliella garinii CIP 103362	Borreliella garinii str. CIP 103362 isolate 20047	29519	CP018744.1
Borreliella garinii NMJW1	Borrelia garinii str. NMJW1	1234596	CP003866.1
Borreliella garinii SZ	Borrelia garinii str. SZ	1421551	CP007564.1
Borreliella valaisiana Tom4006	Borreliella valaisiana str. Tom4006	1398491	CP009117.1
Buchnera aphidicola 5A	Buchnera aphidicola str. 5A (Acyrthosiphon pisum)	563178	CP001161.1
Buchnera aphidicola Ak	Buchnera aphidicola str. Ak (Acyrthosiphon kondoi)	1005090	CP002645.1
Buchnera aphidicola APS	Buchnera aphidicola str. APS (Acyrthosiphon pisum)	107806	BA000003.2
Buchnera aphidicola BAg	Buchnera aphidicola str. BAg (Aphis glycines)	1265350	CP009253.1
Buchnera aphidicola BCc	Buchnera aphidicola str. BCc	372461	CP000263.1
Buchnera aphidicola BCiconfinis	Buchnera aphidicola str. BCiconfinis (Cinara confinis)	1878935	LT667503.1
Buchnera aphidicola BCifornacula	Buchnera aphidicola str. BCifornacula (Cinara fornacula)	1921550	LT667500.1
Buchnera aphidicola BCipseudotaxifoliae	Buchnera aphidicola str. BCipseudotaxifoliae (Cinara pseudotaxifoliae)	655384	LT635893.1
Buchnera aphidicola Bp Baizongia pistaciae	Buchnera aphidicola str. Bp (Baizongia pistaciae)	224915	AE016826.1
Buchnera aphidicola BTs	Buchnera aphidicola str. BTs (Thelaxes suberi)	98797	LN890285.1
Buchnera aphidicola F009	Buchnera aphidicola str. F009 (Myzus persicae)	1009859	CP002703.1
Buchnera aphidicola G002	Buchnera aphidicola str. G002 (Myzus persicae)	1009858	CP002701.1
Buchnera aphidicola JF98	Buchnera aphidicola str. JF98 (Acyrthosiphon pisum)	713600	CP002303.1
Buchnera aphidicola JF99	Buchnera aphidicola str. JF99 (Acyrthosiphon pisum)	713601	CP002302.1
Buchnera aphidicola LL01	Buchnera aphidicola str. LL01 (Acyrthosiphon pisum)	713603	CP002300.1
Buchnera aphidicola SC	Buchnera aphidicola str. SC (Schlechtendalia chinensis)	118110	CP011299.1
Buchnera aphidicola Sg	Buchnera aphidicola str. Sg (Schizaphis graminum)	198804	AE013218.1
Buchnera aphidicola TLW03	Buchnera aphidicola str. TLW03 (Acyrthosiphon pisum)	713602	CP002301.1
Buchnera aphidicola Tuc7	Buchnera aphidicola str. Tuc7 (Acyrthosiphon pisum)	561501	CP001158.1
Buchnera aphidicola Ua	Buchnera aphidicola str. Ua (Uroleucon ambrosiae)	1005057	CP002648.1
Buchnera aphidicola USDA	Buchnera aphidicola str. USDA (Myzus persicae)	1009856	CP002697.1
Buchnera aphidicola W106	Buchnera aphidicola str. W106 (Myzus persicae)	1009857	CP002699.1
Candidatus Baumannia cicadellinicola B-GSS	Candidatus Baumannia cicadellinicola str. B-GSS	186490	CP011787.1
Candidatus Baumannia cicadellinicola BGSS	Candidatus Baumannia cicadellinicola str. BGSS	186490	CP008985.1
Candidatus Blochmannia chromaiodes 640	Candidatus Blochmannia chromaiodes str. 640	1240471	CP003903.1
Candidatus Blochmannia floridanus 640	Candidatus Blochmannia floridanus	203907	BX248583.1
Candidatus Blochmannia pennsylvanicus BPEN	Candidatus Blochmannia pennsylvanicus str. BPEN	291272	CP000016.1
Candidatus Blochmannia vafer BVAF	Candidatus Blochmannia vafer str. BVAF	859654	CP002189.2
Candidatus Carsonella ruddii CE	Candidatus Carsonella ruddii str. CE isolate Thao2000	1202536	CP003541.1
Candidatus Carsonella ruddii CS	Candidatus Carsonella ruddii str. CS isolate Thao2000	1202537	CP003542.1
Candidatus Carsonella ruddii DC	Candidatus Carsonella ruddii str. DC	667013	CP003467.1
Candidatus Carsonella ruddii HC	Candidatus Carsonella ruddii str. HC isolate Thao2000	1202538	CP003543.1
Candidatus Carsonella ruddii HT	Candidatus Carsonella ruddii str. HT isolate Thao2000	1202539	CP003544.1
Candidatus Carsonella ruddii PC	Candidatus Carsonella ruddii str. PC isolate NHV	1202540	CP003545.1
Candidatus Carsonella ruddii PV	Candidatus Carsonella ruddii str. PV	387662	AP009180.1
Candidatus Doolittlea endobia TCC012E	Candidatus Doolittlea endobia isolate DEMHIR	1778262	LN999833.1
Candidatus Evansia muelleri DC	Candidatus Evansia muelleri	1495769	LM655252.1
Candidatus Gullanella endobia TCC012E	Candidatus Gullanella endobia isolate GEFVIR	1070130	LN999832.1
Candidatus Hepatoplasma crinochetorum Av	Candidatus Hepatoplasma crinochetorum str. Av	1427984	CP006932.1
Candidatus Hoaglandella endobia TCC012E	Candidatus Hoaglandella endobia isolate HETPER	1778263	LN999835.1
Candidatus Hodgkinia cicadicola Dsem	Candidatus Hodgkinia cicadicola str. Dsem	573234	CP001226.1
Candidatus Kinetoplastibacterium crithidii Dsem	Candidatus Kinetoplastibacterium crithidii (ex Angomonas deanei ATCC 30255)	1267577	CP003978.1
Candidatus Kinetoplastibacterium crithidii TCC036E	Candidatus Kinetoplastibacterium crithidii str. TCC036E	1208918	CP003804.1
Candidatus Kinetoplastibacterium desouzaii TCC079E	Candidatus Kinetoplastibacterium desouzaii str. TCC079E	1208919	CP003803.1
Candidatus Kinetoplastibacterium galatii TCC219	Candidatus Kinetoplastibacterium galatii str. TCC219	1208921	CP003806.1
Candidatus Kinetoplastibacterium oncopeltii TCC290E	Candidatus Kinetoplastibacterium oncopeltii str. TCC290E	1208920	CP003805.1
Candidatus Mikella endobia TCC012E	Candidatus Mikella endobia isolate MEPMAR	1778264	LN999831.1
Candidatus Moranella endobia PCIT	Candidatus Moranella endobia str. PCIT	903503	CP002243.1
Candidatus Moranella endobia PCVAL	Candidatus Moranella endobia str. PCVAL	1234603	CP003881.1
Candidatus Mycoplasma girerdii VCU M1	Candidatus Mycoplasma girerdii str. VCU_M1	1318617	CP007711.1
Candidatus Mycoplasma haemolamae Purdue	Candidatus Mycoplasma haemolamae str. Purdue	1212765	CP003731.1
Candidatus Nasuia deltocephalinicola ALF	Candidatus Nasuia deltocephalinicola str. NAS-ALF	1343077	CP006059.1
Candidatus Phytoplasma australiense ALF	Candidatus Phytoplasma australiense	59748	AM422018.1
Candidatus Phytoplasma australiense NZSb11	Strawberry lethal yellows phytoplasma (CPA) str. NZSb11	980422	CP002548.1
Candidatus Phytoplasma mali AT	Candidatus Phytoplasma mali str. AT	482235	CU469464.1
Candidatus Portiera aleyrodidarum BT-B	Candidatus Portiera aleyrodidarum str. BT-B	1206109	CP003708.1
Candidatus Portiera aleyrodidarum BT-Q	Candidatus Portiera aleyrodidarum str. BT-Q	1232201	CP007563.1
Candidatus Portiera aleyrodidarum BT-QVLC	Candidatus Portiera aleyrodidarum str. BT-QVLC	1239881	CP003835.1
Candidatus Portiera aleyrodidarum TV	Candidatus Portiera aleyrodidarum str. TV	1297582	CP004358.1
Candidatus Profftella armatura DC	Candidatus Profftella armatura str. DC	669502	CP003468.1
Candidatus Profftella armatura YCPA	Candidatus Profftella armatura str. YCPA	669502	CP012591.1
Candidatus Riesia pediculicola USDA	Candidatus Riesia pediculicola str. USDA	515618	CP001085.1
Candidatus Saccharibacteria oral taxon TM7x	Candidatus Saccharibacteria oral taxon str. TM7x	1476577	CP007496.1
Candidatus Sulcia muelleri ALF	Candidatus Sulcia muelleri str. Sulcia-ALF	1343076	CP006060.1
Candidatus Sulcia muelleri BGSS	Candidatus Sulcia muelleri str. BGSS	336810	CP008986.1
Candidatus Sulcia muelleri CARI	Candidatus Sulcia muelleri str. CARI	706194	CP002163.1
Candidatus Sulcia muelleri DMIN	Candidatus Sulcia muelleri str. DMIN	641892	CP001981.1
Candidatus Sulcia muelleri GWSS	Candidatus Sulcia muelleri str. GWSS	444179	CP000770.2
Candidatus Sulcia muelleri ML	Candidatus Sulcia muelleri str. ML	336810	CP010105.1
Candidatus Sulcia muelleri NC	Candidatus Sulcia muelleri str. NC	336810	CP016223.1
Candidatus Sulcia muelleri PSPU	Candidatus Sulcia muelleri str. PSPU	1189303	AP013293.1
Candidatus Sulcia muelleri PUNC	Candidatus Sulcia muelleri str. PUNC	336810	CP013212.1
Candidatus Sulcia muelleri SMDSEM	Candidatus Sulcia muelleri str. SMDSEM	595499	CP001605.1
Candidatus Sulcia muelleri TETUND	Candidatus Sulcia muelleri str. TETUND	336810	CP007234.1
Candidatus Tremblaya phenacola PAVE	Candidatus Tremblaya phenacola str. PAVE	1266371	CP003982.1
Candidatus Tremblaya princeps PCIT	Candidatus Tremblaya princeps str. PCIT	891398	CP002244.1
Candidatus Tremblaya princeps PCVAL	Candidatus Tremblaya princeps str. PCVAL	1053648	CP002918.1
Candidatus Uzinura diaspidicola ASNER	Candidatus Uzinura diaspidicola str. ASNER	1133592	CP003263.1
Candidatus Walczuchella monophlebidarum TCC012E	Candidatus Walczuchella monophlebidarum isolate FNIIJ	1415657	CP006873.1
Candidatus Zinderia insecticola CARI	Candidatus Zinderia insecticola str. CARI	871271	CP002161.1
Kinetoplastibacterium blastocrithidii TCC012E	Candidatus Kinetoplastibacterium blastocrithidii str. TCC012E	1208922	CP003807.1
Kinetoplastibacterium blastocrithidii Tom4006	Candidatus Kinetoplastibacterium blastocrithidii (ex Strigomonas culicis)	1208923	CP003733.1
Mesoplasma florum L1	Mesoplasma florum str. L1	265311	AE017263.1
Mesoplasma florum W37	Mesoplasma florum str. W37	1406864	CP006778.1
Mycoplasma agalactiae 5632	Mycoplasma agalactiae str. 5632	347258	FP671138.1
Mycoplasma agalactiae PG2	Mycoplasma agalactiae str. PG2	347257	CU179680.1
Mycoplasma arginini HAZ145 1	Mycoplasma arginini str. HAZ145_1	2094	AP014657.1
Mycoplasma arthritidis 158L3-1	Mycoplasma arthritidis str. 158L3-1	243272	CP001047.1
Mycoplasma bovis CQ-W70	Mycoplasma bovis str. CQ-W70	1316930	CP005933.1
Mycoplasma bovis HB0801	Mycoplasma bovis str. HB0801	767465	CP002058.1
Mycoplasma bovis Hubei-1	Mycoplasma bovis str. Hubei-1	956483	CP002513.1
Mycoplasma bovis NM 2012	Mycoplasma bovis str. NM 2012	28903	CP011348.1
Mycoplasma bovis PG45	Mycoplasma bovis str. PG45	289397	CP002188.1
Mycoplasma bovoculi M16569	Mycoplasma bovoculi str. M165/69	743966	CP007154.1
Mycoplasma californicum HAZ160 1	Mycoplasma californicum str. HAZ160_1	1397850	AP013353.1
Mycoplasma californicum ST-6	Mycoplasma californicum str. ST-6	2113	CP007521.1
Mycoplasma canadense HAZ360 1	Mycoplasma canadense str. HAZ360_1	29554	AP014631.1
Mycoplasma canis LV	Mycoplasma canis str. LV	29555	CP011368.1
Mycoplasma canis PG 14	Mycoplasma canis str. PG 14	1117644	CP014281.1
Mycoplasma capricolum 87001	Mycoplasma capricolum subsp. capripneumoniae str. 87001	1124992	CP006959.1
Mycoplasma capricolum 9231-Abomsa	Mycoplasma capricolum subsp.capripneumoniae str. 9231-Abomsa	40480	LM995445.1
Mycoplasma capricolum ATCC 27343	Mycoplasma capricolum subsp. capricolum str. ATCC 27343	340047	CP000123.1
Mycoplasma capricolum ILRI181	Mycoplasma capricolum subsp. capripneumoniae str. ILRI181	40480	LN515399.1
Mycoplasma capricolum M1601	Mycoplasma capricolum subsp. capripneumoniae str. M1601	927701	CP017125.1
Mycoplasma capricolum F38 NCTC 10192	Mycoplasma capricolum subsp. capripneumoniae str. type strain: F38 = NCTC 10192	40480	LN515398.1
Mycoplasma crocodyli MP145	Mycoplasma crocodyli str. MP145	512564	CP001991.1
Mycoplasma cynos C142	Mycoplasma cynos str. C142	1246955	HF559394.1
Mycoplasma fermentans JER	Mycoplasma fermentans str. JER	637387	CP001995.1
Mycoplasma fermentans M64	Mycoplasma fermentans str. M64	943945	CP002458.1
Mycoplasma flocculare Ms42	Mycoplasma flocculare ATCC 27399 str. Ms42	743971	CP007585.1
Mycoplasma gallisepticum CA06 2006.052-5-2P	Mycoplasma gallisepticum str. CA06_2006.052-5-2P	1159203	CP003512.1
Mycoplasma gallisepticum F	Mycoplasma gallisepticum str. F	708616	CP001873.1
Mycoplasma gallisepticum NC06 2006.080-5-2P	Mycoplasma gallisepticum str. NC06_2006.080-5-2P	1159202	CP003511.1
Mycoplasma gallisepticum NC08 2008.031-4-3P	Mycoplasma gallisepticum str. NC08_2008.031-4-3P	1159204	CP003513.1
Mycoplasma gallisepticum NC95 13295-2-2P	Mycoplasma gallisepticum str. NC95_13295-2-2P	1159198	CP003507.1
Mycoplasma gallisepticum NC96 1596-4-2P	Mycoplasma gallisepticum str. NC96_1596-4-2P	1159199	CP003508.1
Mycoplasma gallisepticum NY01 2001.047-5-1P	Mycoplasma gallisepticum str. NY01_2001.047-5-1P	1159200	CP003509.1
Mycoplasma gallisepticum R(high)	Mycoplasma gallisepticum str. R(high)	710128	CP001872.1
Mycoplasma gallisepticum R(low)	Mycoplasma gallisepticum str. R(low)	710127	AE015450.2
Mycoplasma gallisepticum S6	Mycoplasma gallisepticum str. S6	1006581	CP006916.3
Mycoplasma gallisepticum VA94 7994-1-7P	Mycoplasma gallisepticum str. VA94_7994-1-7P	1159197	CP003506.1
Mycoplasma gallisepticum WI01 2001.043-13-2P	Mycoplasma gallisepticum str. WI01_2001.043-13-2P	1159201	CP003510.1
Mycoplasma genitalium G-37	Mycoplasma genitalium str. G-37	243273	L43967.2
Mycoplasma genitalium M2288	Mycoplasma genitalium str. M2288	662947	CP003773.1
Mycoplasma genitalium M2321	Mycoplasma genitalium str. M2321	663918	CP003770.1
Mycoplasma genitalium M6282	Mycoplasma genitalium str. M6282	662946	CP003771.1
Mycoplasma genitalium M6320	Mycoplasma genitalium str. M6320	662945	CP003772.1
Mycoplasma haemocanis Illinois	Mycoplasma haemocanis str. Illinois	1111676	CP003199.1
Mycoplasma hominis AF1	Mycoplasma hominis str. AF1	2098	CP009677.1
Mycoplasma hominis ATCC 23114	Mycoplasma hominis str. ATCC 23114	347256	FP236530.1
Mycoplasma hominis LBD-4	Mycoplasma hominis ATCC 27545 str. LBD-4	1267000	CP009652.1
Mycoplasma hominis Sprott	Mycoplasma hominis str. Sprott	2098	CP011538.1
Mycoplasma hyopneumoniae 168-L	Mycoplasma hyopneumoniae str. 168-L	1116211	CP003131.1
Mycoplasma hyopneumoniae 168	Mycoplasma hyopneumoniae str. 168	907287	CP002274.1
Mycoplasma hyopneumoniae 232	Mycoplasma hyopneumoniae str. 232	295358	AE017332.1
Mycoplasma hyopneumoniae 7422	Mycoplasma hyopneumoniae str. 7422	754503	CP003802.1
Mycoplasma hyopneumoniae 7448	Mycoplasma hyopneumoniae str. 7448	262722	AE017244.1
Mycoplasma hyopneumoniae J	Mycoplasma hyopneumoniae str. J	262719	AE017243.1
Mycoplasma hyorhinis DBS 1050	Mycoplasma hyorhinis str. DBS 1050	634997	CP006849.1
Mycoplasma hyorhinis GDL-1	Mycoplasma hyorhinis str. GDL-1	1129369	CP003231.1
Mycoplasma hyorhinis HUB-1	Mycoplasma hyorhinis str. HUB-1	872331	CP002170.1
Mycoplasma hyorhinis MCLD	Mycoplasma hyorhinis str. MCLD	936139	CP002669.1
Mycoplasma hyorhinis MDBK-IPV	Mycoplasma hyorhinis str. MDBK-IPV	2100	CP016817.1
Mycoplasma hyorhinis SK76	Mycoplasma hyorhinis str. SK76	1118964	CP003914.1
Mycoplasma leachii PG50	Mycoplasma leachii str. PG50	880447	CP002108.1
Mycoplasma mobile 163K	Mycoplasma mobile str. 163K	267748	AE017308.1
Mycoplasma ovis Michigan	Mycoplasma ovis str. Michigan	1415773	CP006935.1
Mycoplasma parvum Indiana	Mycoplasma parvum str. Indiana	1403316	CP006771.1
Mycoplasma pneumoniae 19294	Mycoplasma pneumoniae str. 19294	1213463	CP010539.1
Mycoplasma pneumoniae 309	Mycoplasma pneumoniae str. 309	1112856	AP012303.1
Mycoplasma pneumoniae 39443	Mycoplasma pneumoniae str. 39443	1263761	CP010540.1
Mycoplasma pneumoniae 51494	Mycoplasma pneumoniae str. 51494	1263758	CP010541.1
Mycoplasma pneumoniae 54089	Mycoplasma pneumoniae str. 54089	1263756	CP010542.1
Mycoplasma pneumoniae 54524	Mycoplasma pneumoniae str. 54524	1263757	CP010543.1
Mycoplasma pneumoniae 85084	Mycoplasma pneumoniae str. 85084	1263762	CP010544.1
Mycoplasma pneumoniae 85138	Mycoplasma pneumoniae str. 85138	1263760	CP010545.1
Mycoplasma pneumoniae C267	Mycoplasma pneumoniae str. C267	2104	CP014267.1
Mycoplasma pneumoniae FH 2009	Mycoplasma pneumoniae str. FH 2009	2104	CP017327.1
Mycoplasma pneumoniae FH	Mycoplasma pneumoniae str. FH	722438	CP002077.1
Mycoplasma pneumoniae M1139	Mycoplasma pneumoniae str. M1139	1263763	CP010547.1
Mycoplasma pneumoniae M129-B7	Mycoplasma pneumoniae str. M129-B7	1238993	CP003913.2
Mycoplasma pneumoniae M129	Mycoplasma pneumoniae str. M129; ATCC 29342	272634	U00089.2
Mycoplasma pneumoniae M2192	Mycoplasma pneumoniae str. M2192	2104	CP010548.1
Mycoplasma pneumoniae M2592	Mycoplasma pneumoniae str. M2592	1280940	CP010549.1
Mycoplasma pneumoniae M29	Mycoplasma pneumoniae str. M29	1441379	CP008895.1
Mycoplasma pneumoniae MAC	Mycoplasma pneumoniae str. MAC (or Mac)	1263835	CP010550.1
Mycoplasma pneumoniae PI 1428	Mycoplasma pneumoniae str. PI 1428	1236904	CP010538.1
Mycoplasma pneumoniae PO1	Mycoplasma pneumoniae str. PO1	1233262	CP010551.1
Mycoplasma pneumoniae S355	Mycoplasma pneumoniae str. S355	2104	CP013829.1
Mycoplasma pulmonis UAB CTIP	Mycoplasma pulmonis str. UAB CTIP	272635	AL445566.1
Mycoplasma putrefaciens KS1	Mycoplasma putrefaciens str. KS1	743965	CP003021.1
Mycoplasma putrefaciens Mput9231	Mycoplasma putrefaciens str. Mput9231	1292033	CP004357.1
Mycoplasma suis Illinois	Mycoplasma suis str. Illinois	768700	CP002525.1
Mycoplasma suis KI3806	Mycoplasma suis str. KI3806	708248	FQ790233.1
Mycoplasma synoviae 53	Mycoplasma synoviae str. 53	262723	AE017245.1
Mycoplasma synoviae WVU1853T	Mycoplasma synoviae ATCC 25204 str. WVU1853T	1267001	CP011096.1
Mycoplasma wenyonii Massachusetts	Mycoplasma wenyonii str. Massachusetts	1197325	CP003703.1
Mycoplasma yeatsii GM274B	Mycoplasma yeatsii str. GM274B	743967	CP007520.1
Neorickettsia helminthoeca Oregon	Neorickettsia helminthoeca str. Oregon	1286528	CP007481.1
Neorickettsia risticii Illinois	Neorickettsia risticii str. Illinois	434131	CP001431.1
Neorickettsia sennetsu Miyayama	Neorickettsia sennetsu str. Miyayama	222891	CP000237.1
Spiroplasma diminutum CUAS-1	Spiroplasma diminutum str. CUAS-1	1276221	CP005076.1
Tropheryma whipplei TW08/27	Tropheryma whipplei str. TW08/27	218496	BX072543.1
Tropheryma whipplei Twist	Tropheryma whipplei str. Twist	203267	AE014184.1
Ureaplasma parvum ATCC 27815	Ureaplasma parvum serovar 3 str. ATCC 27815	505682	CP000942.1
Ureaplasma parvum ATCC 700970	Ureaplasma parvum serovar 3 str. ATCC 700970	273119	AF222894.1
Ureaplasma parvum SV3F4	Ureaplasma parvum serovar 3 str. SV3F4	38504	AP014584.1
Ureaplasma urealyticum ATCC 33699	Ureaplasma urealyticum serovar 10 str. ATCC 33699	565575	CP001184.1
Wigglesworthia glossinidia 4318	Wigglesworthia glossinidia endosymbiont of Glossina brevipalpis	36870	BA000021.3
Wolbachia endosymbiont of Onchocerca ochengi wOo	Wolbachia endosymbiont of Onchocerca ochengi str. wOo	100901	HE660029.1
Wolbachia endosymbiont of Onchocerca volvulus Cameroon	Wolbachia endosymbiont of Onchocerca volvulus str. Cameroon	1410384	HG810405.1
