## Supplementary Table S3 for "Simplification of ribosomes in bacteria with tiny genomes"

### Sheet: Лист1
Pfam ID	R-protein	Evolutionary rate	Number of contacts	Status	Protein length (number of aminoacids)	Number of losses	Contact surface
PF17136	uL24	1.14982330219261	213	frequently lost	104	19	1945.49609375
PF01386	bL25	1.84585355552307	175	frequently lost	94	114	1551.24560547
PF00831	uL29	2.56238902278203	181	frequently lost	63	28	1559.86914062
PF00327	uL30	1.32900270296539	197	frequently lost	59	138	1655.27514648
PF01783	bL32	1.13353	451	frequently lost	57	21	4766.0546875
PF00468	bL34	0.508684119336719	370	frequently lost	46	28	4042.69287109
PF00444	bL36	0.430720300046943	225	frequently lost	38	56	1951.03833008
PF01281,PF03948	bL9	1.4207	131	frequently lost	149	27	553.6640625
PF01165	bS21	1.52269534678463	243	frequently lost	71	54	2415.82519531
PF05698, PF05697	TF	2.40892236356086	121	frequently lost	432	65	1688.591797
PF00572	uL13	1.08593697938649	463	conserved	142	1	5536.42480469
PF00238	uL14	0.441961544363839	365	conserved	123	0	4244.63671875
PF00828	uL15	0.838765761842563	924	conserved	144	0	10156.9306641
PF00252	uL16	0.692738777135492	476	conserved	136	1	5645.203125
PF00453	bL20	1.20021449784721	796	conserved	118	0	10036.2666016
PF01016	bL27	0.796133775165558	369	conserved	85	1	3669.9765625
PF00573	uL4	1.6897325126842	684	conserved	201	1	7781.70507812
PF00281,PF00673	uL5	0.844019	324	conserved	179	0	3267.00683594
PF00411	uS11	0.692325191957987	480	conserved	129	0	5655.54443359
PF00416	uS13	0.746479906468107	369	conserved	118	0	3994.67871094
PF00366	uS17	1.21899553486018	291	conserved	84	0	2711.30712891
PF00333	uS5	1.49159982602324	406	conserved	167	0	4786.55761719
PF00177	uS7	0.905827738468522	350	conserved	178	0	3491.55957031
PF00410	uS8	0.969910939313721	384	conserved	130	0	4236.38427734
PF00380	uS9	1.21620830770411	481	conserved	130	0	5588.85546875
